# Globins in the marine Annelid *Platynereis dumerilii* shed new light on hemoglobin evolution in Bilaterians

**DOI:** 10.1101/789214

**Authors:** Solène Song, Viktor Starunov, Xavier Bailly, Christine Ruta, Pierre Kerner, Annemiek J.M. Cornelissen, Guillaume Balavoine

## Abstract

**Background:** How vascular systems and their respiratory pigments evolved is still debated. While many animals present a vascular system, hemoglobin exists as a blood pigment only in a few groups (Vertebrates, Annelids, a few Arthropod and Mollusk species). Hemoglobins are formed of globin sub-units, belonging to multigene families, in various multimeric assemblages. It was so far unclear whether hemoglobin families from different Bilaterian groups had a common origin.

**Results:** To unravel globin evolution in Bilaterians, we studied the marine Annelid *Platynereis dumerilii,* a species with a slow evolving genome. *Platynereis* exhibits a closed vascular system filled with extracellular hemoglobin. *Platynereis* genome and transcriptomes reveal a family of 19 globins, nine of which are predicted to be extracellular. Extracellular globins are produced by specialized cells lining the vessels of the segmental appendages of the worm, serving as gills, and thus likely participate in the assembly of the giant hexagonal bilayer hemoglobin of the worm. Extracellular globin mRNAs are absent in smaller juvenile, accumulate considerably in growing and more active worms and peak in swarming adults, as the need for O_2_ culminates. Next, we conducted a Metazoan-wide phylogenetic analysis of globins using data from complete genomes. We establish that five globin genes (stem globins) were present in the last common ancestor of Bilaterians. Based on these results, we propose a new nomenclature of globins, with five clades. All five ancestral stem-globin clades are retained in some Spiralians, while some clades disappeared early in Deuterostome and Ecdysozoan evolution. All known Bilaterian blood globin families are grouped in a single clade (clade I) together with intracellular globins of Bilaterians devoid of red blood.

**Conclusions:** We uncover a complex “pre-blood” evolution of globins, with an early gene radiation in ancestral Bilaterians. Circulating hemoglobins in various bilaterian groups evolved convergently, presumably in correlation with animal size and activity. However, all hemoglobins derive from a clade I globin, or cytoglobin, probably involved in intracellular O_2_ transit and regulation (clade I). The Annelid *Platynereis* is remarkable in having a large family of extracellular blood globins, while retaining all clades of ancestral Bilaterian globins.
