## Additional file 2 for "Globins in the marine Annelid *Platynereis dumerilii* shed new light on hemoglobin evolution in Bilaterians"

### Sheet: Feuil1
blastn; target: Pdu WGS assembly Falcon
	1st hit	2nd hit	3rd hit	4th hit	5th hit	6th hit	7th hit
Egb_A1a	3401F (150 kb)	14428F (29 kb)
Egb_A1b	6798F (88 kb)	7173F (93 kb)	1633F (213kb)	10054F (62 kb)
Egb_A1c	3401F (150 kb)	14428F (29 kb)
Egb_A1d-a	489F (428 kb)
Egb_A1d-b	489F (428 kb)
Egb_A1d-g	489F (428 kb)
Egb_A2	489F (428 kb)
Egb_B1	489F (428 kb)
Egb_B2	489F (428 kb)
gb_II_A	224F (766 kb)
gb_II_B	12013F (167 kb)	5116F (109 kb)	2636F (168 kb)	6448F (98 kb)	824F (315 kb)
gb_II_C	646F (348 kb)	8436F (78 kb)	12007F (49 kb)	15233F (32 kb)	13916F (39 kb)
gb_II_D	466F (438 kb)	17901F (22 kb)
gb_III_A	871F (300 kb)	7651F (85 kb)	10385F (60 kb)	4580F (120 kb)	7550F (85 kb)	9072F (70 kb)	6053F (102 kb)
gb_III_B	3821F (137 kb)	3239F (149 kb)	2922F (164 kb)
gb_IV_A	1238F (246 kb)	2390F (185 kb)
gb_IV_B	18F (2400 kb)
Sp_gb	2184F (193 kb)	3276F (152 kb)
Ngb	1264F (250 kb)	2575F (177 kb)
	divergent haplotype	no globin similarity

### Sheet: Feuil2
tBlastn; probe: all transcriptome Pdu globins concatenated; target: Pdu WGS assembly Falcon
Scaffold	reciprocal blast Genbank	reciprocal transcriptome
000018F 005206545:E~001278990:E~002862030:B~003083267:B ctg_linear 2389683 21422977 [2083143-2082472]	globin	gbIVB
001238F 003834513:E~003834513:E~003834515:E~005074208:B ctg_linear 239074 1468640 [219782-219435]	globin	gbIVA
003821F 003900263:E~001618692:E~002758152:E~001360620:E ctg_linear 128860 718452 [23675-23872]	globin	gbIIIB
002390F 006117669:B~000812111:B~000820890:B~003349188:B ctg_linear 170833 987409 [97375-97641]	globin	gbIVA
000871F 006049198:B~003070528:E~000973883:B~001303798:E ctg_linear 286649 1952495 [156381-156674]	globin	gbIIIA
000224F 002469374:E~003710802:B~000548184:E~002985903:E ctg_linear 761861 6687355 [544424-544672]	globin	gbIIA
000466F 003007294:E~000722757:B~004407945:E~000554568:B ctg_linear 428797 3974991 [42733-43011]	globin	gbIID
000646F 001392347:E~004334483:B~003895538:E~005347579:E ctg_linear 337831 2276678 [334154-334441]	globin	gbIIC
005116F 005664534:B~001600733:B~000160405:E~006010066:B ctg_linear 103768 541732 [21522-21253]	globin	gbIIB
008436F 001674853:B~001646379:E~002596201:E~001548679:E ctg_linear 63518 450077 [32205-32441]	globin	gbIIC
007651F 005506349:E~000971001:B~003670423:E~003670423:E ctg_linear 71175 464207 [2972-2751]	globin	gbIIIA
003401F 002261437:E~002261431:B~001820743:E~001525466:B ctg_linear 139192 1009049 [111628-111831]	globin	EgbA1c
002184F 002421669:B~004135938:E~005690754:E~001672961:B ctg_linear 180265 1232802 [176534-176674]	globin	Sp_gb
000489F 004621673:E~NA~000708918:E~004886383:B ctg_linear 414041 3260751 [287553-287347]	globin	EgbA1d-alpha
010385F 004140764:E~004140768:E~004140765:B~000295854:E ctg_linear 46543 281017 [29350-29219]	globin	gbIIIA
015233F 004430451:B~001114026:B~004076421:E~004076421:E ctg_linear 19056 114296 [15150-15341]	globin	gbIIC
012013F 003520204:B~002367034:E~004302334:E~003637340:B ctg_linear 35535 172085 [39052-39243]	globin	gbIIB
003276F 002135090:E~002135091:B~000707274:B~005737710:E ctg_linear 142137 677274 [78764-79009]	globin	Sp_gb
014428F 006061411:B~006061412:E~004778592:E~001490494:B ctg_linear 22602 96385 [19540-19436]	globin	EgbA1a
007173F 004345134:B~003361251:B~005703408:B~004318538:E ctg_linear 76385 633125 [29297-29157]	globin	EgbA1b
004580F 006038418:E~003197710:E~006038422:E~005897435:E ctg_linear 113319 641660 [95686-95435]	globin	gbIIIA
012007F 002038840:B~000864619:E~001575984:E~006046917:B ctg_linear 35574 300527 [45037-44888]	globin	gbIIC
013916F 003457352:E~003619742:E~003108853:E~004190571:B ctg_linear 25105 229929 [20690-20523]	globin	gbIIC
001264F 004504219:B~002550521:E~000159776:E~005420830:B ctg_linear 236520 1665521 [33202-33549]	globin	Ngb
002575F 004248557:E~004563846:E~004563848:B~004235418:B ctg_linear 163846 1107993 [26600-26487]	globin	Ngb
007550F 002661731:B~003005898:B~003005900:B~000482880:B ctg_linear 72156 367045 [40492-40686]	globin	_
006053F 004911278:B~000991499:B~006133353:E~006133353:E ctg_linear 89961 401842 [58976-58818]	globin	gbIIIA
009072F 002589704:E~002748820:E~002748816:B~000966331:B ctg_linear 57622 371817 [47139-46960]	globin	gbIIIA
006798F 001970940:E~003881736:B~003285225:E~001369709:E ctg_linear 80890 477525 [28160-27990]	globin	EgbA1b
001633F 003200861:E~000980911:E~005453741:B~003745215:B ctg_linear 208616 1331457 [45450-45295]	_	_
019554F 005851513:E~001590961:E~001175259:B~001175259:B ctg_linear 2700 38418 [6581-6381]	globin	non globin
010532F 004100066:E~004100061:B~000352491:B~000352491:B ctg_linear 45503 312607 [47015-46776]	globin	non globin
004183F 004086275:E~004086276:B~003542111:E~003151664:B ctg_linear 121032 588832 [32898-32773]	globin	non globin
004084F 005448078:B~002585675:E~002858878:E~002847595:B ctg_linear 123093 748911 [31421-31579]	globin	non globin
006453F 004970161:B~001758216:E~000984716:B~003532063:B ctg_linear 84602 588221 [7841-7734]	globin	non globin
005113F 003389480:B~000659568:B~000659567:E~000659567:E ctg_linear 103854 661410 [31161-31054]	globin	non globin
010054F 002424894:E~002424892:E~002311210:E~003817674:B ctg_linear 49004 363639 [14913-14806]	_	_
015675F 005549596:E~005549597:B~000251740:B~005526253:B ctg_linear 17128 226414 [14424-14567]	globin	non globin
	divergent haplotype	no globin similarity
