## Additional file 6 for "Globins in the marine Annelid *Platynereis dumerilii* shed new light on hemoglobin evolution in Bilaterians"

### Sheet: Feuil1
Species	ID	Clade (ML)	SignalP-5.0		GPS-Lipid N myristoylation high			GPS-Palm S Palmytoylation high	Dual N-ter acylation predicted
				Position	Peptide		Position	Peptide
Platynereis dumerilii	Pdu_Egb_A1a	one	SP(Sec/SPI)
	Pdu_Egb_A1b	one	SP(Sec/SPI)
	Pdu_Egb_A1c	one	SP(Sec/SPI)				22	GCIASAMTGDCNTLQRTKVKY
	Pdu_Egb_A1d_alpha	one	SP(Sec/SPI)				25	LALGTLGEEVCGPLERIKVQH
	Pdu_Egb_A1d_beta	one	SP(Sec/SPI)
	Pdu_Egb_A1d_gamma	one	SP(Sec/SPI)
	Pdu_Egb_A2	one	SP(Sec/SPI)
	Pdu_Egb_B1	one	SP(Sec/SPI)
	Pdu_Egb_B2	one	SP(Sec/SPI)				19, 20	AFLGSALAEDCCSAADRKTVL
	Pdu_gb_IIA	two		2	******MGCSATKTL	N-Myristoylation: MGXXXS/T	3	********MGCSATKTLTLKK	yes
	Pdu_gb_IIB	two		2	******MGCSASEHI	N-Myristoylation: MGXXXS/T	3	********MGCSASEHIYPAA	yes
	Pdu_gb_IIC	two		2	******MGCRQGKQK	N-Myristoylation: Non-consensus	3	********MGCRQGKQKSAAN	yes
	Pdu_gb_IID	two		4, 6	****MIMGCGCSQSS	N-Myristoylation: MGXXXS/T	5, 7	******MIMGCGCSQSSTLKI	yes
	Pdu_gb_IIIA	three
	Pdu_gb_IIIB	three		2	******MGAHSSTPK	N-Myristoylation: MGXXXS/T
	Pdu_gb_IVA	four		2	******MGCSASLDL	N-Myristoylation: MGXXXS/T	3	********MGCSASLDLMGAP	yes
	Pdu_gb_IVB	four		2	******MGGVCSSSN	N-Myristoylation: MGXXXS/T	5	******MGGVCSSSNQSVASG	yes
	Pdu_Sp_gb	Sp gb		2	******MGCSTSHPK	N-Myristoylation: MGXXXS/T	3	********MGCSTSHPKSPPK	yes
	Pdu_Ngb	five
Capitella teleta	Cte_98019 e_gw1_817_19_1	four		2	******MGICSTHLR	N-Myristoylation: MGXXXS/T	4	*******MGICSTHLRPVVVP	yes
	Cte_147415 e_gw1_637_4_1	two
	Cte_188542 fgenesh1_pg_C_scaffold_271000004	three		2	******MGTEISSVD	N-Myristoylation: MGXXXS/T
	Cte_144794 e_gw1_580_36_1	four
	Cte_166020 estExt_Genewise1_C_17170004	three					71	VLRTVETVLDCRYDCVRLVRL
	Cte_110047 e_gw1_303_7_1	four					37	LIRRNWKHLACNLTERGARVF
	Cte_194549 fgenesh1_pg_C_scaffold_307000005	two
	Cte_27881 gw1_714_5_1	two
	Cte_227018 estExt_fgenesh1_pg_C_5830012	three		2	******MGNTSSHKQ	N-Myristoylation: MGXXXS/T
	Cte_198978 fgenesh1_pg_C_scaffold_681000004	four		2	******MGNAQPFVS	N-Myristoylation: Non-consensus
	Cte_192439 fgenesh1_pg_C_scaffold_120000029	Sp gb
	Cte_181579 estExt_Genewise1Plus_C_270128	one
	Cte_214116 fgenesh1_pg_C_scaffold_6000096	two		2	******MGCLQGKEK	N-Myristoylation: Non-consensus	3, 60	********MGCLQGKEKEAEE	yes
	Cte_218767 estExt_fgenesh1_pg_C_890010	one
	Cte_190593 fgenesh1_pg_C_scaffold_325000008	four		2	******MGCGSSKTV	N-Myristoylation: MGXXXS/T	3	********MGCGSSKTVALTN	yes
	Cte_195701 fgenesh1_pg_C_scaffold_9000065	four					33	AMGRLKYTMGCNFSKKPGFRV
	Cte_188798 fgenesh1_pg_C_scaffold_6191000001	four		2, 9	******MGRLKYTMG	N-Myristoylation: Non-consensus	10	*MGRLKYTMGCNFSKKPGFRV	yes
	Cte_200756 fgenesh1_pg_C_scaffold_608000004	four		2	******MGCSSSAEV	N-Myristoylation: MGXXXS/T	3, 83	********MGCSSSAEVKVLS	yes
	Cte_229341 estExt_fgenesh1_pg_C_6370009	one					86, 149	VDNLGDLNAGCSFLRERVRTH
	Cte_219237 estExt_fgenesh1_pg_C_1600024	one
	Cte_193618 fgenesh1_pg_C_scaffold_124000014	two		2	******MGCSNGRPM	N-Myristoylation: Non-consensus	3	********MGCSNGRPMSGRR	yes
	Cte_21023 estExt_fgenesh1_kg_C_6850003	one		2	******MGLTTAQRA	N-Myristoylation: Non-consensus	150	MPYMRDQFAKC**********
	Cte_5226 fgenesh1_pm_C_scaffold_95000005	one		2	******MGLTIGQRS	N-Myristoylation: Non-consensus	153	LPFMRQEFSRCQAQ*******
	Cte_225570 estExt_fgenesh1_pg_C_3920012	one		2	******MGLTTAQRA	N-Myristoylation: Non-consensus	150	MPYMRDQFAKC**********
	Cte_1470 fgenesh1_pm_C_scaffold_396000001	one					150	MPYMRSEFKKC**********
	Cte_216611 fgenesh1_pg_C_scaffold_358000016	one		2	******MGLTTAQRA	N-Myristoylation: Non-consensus	150	MPYMRSEFKKC**********
	Cte_5378 fgenesh1_pm_C_scaffold_336000002	one					150	MPYMRSEFKKC**********
	Cte_192931 fgenesh1_pg_C_scaffold_173000024	one		2	******MGLTKAQIA	N-Myristoylation: Non-consensus
	Cte_21508 estExt_fgenesh1_kg_C_101120005	one		2	******MGLTTAQRA	N-Myristoylation: Non-consensus
	Cte_221680 estExt_fgenesh1_pg_C_7710011	one		2	******MGLTTAQRA	N-Myristoylation: Non-consensus
	Cte_227604 estExt_fgenesh1_pg_C_5710023	one		2	******MGLTTAQRA	N-Myristoylation: Non-consensus
	Cte_21094 estExt_fgenesh1_kg_C_440003	one		2	******MGLTTAQRA	N-Myristoylation: Non-consensus
	Cte_132766 e_gw1_47_150_1	one		2	******MGLTKAQIA	N-Myristoylation: Non-consensus
	Cte_18433 estExt_fgenesh1_pm_C_1730003	one		2	******MGLTPAQVA	N-Myristoylation: Non-consensus
Helobdella robusta	Hro_171404	four		2	******MGCQQSTSK	N-Myristoylation: MGXXXS/T	3, 126	********MGCQQSTSKSLEV	yes
	Hro_176761	four		2	******MGCICSMIR	N-Myristoylation: MGXXXS/T	3, 5	********MGCICSMIRKRNG	yes
	Hro_181863	two
	Hro_159415	two					34	LQVLEIFRNFCGCFNKKPTLF
Alvinella pompejana	Apo_N60237	one	SP(Sec/SPI)				16	VLAACLAVAACECGPLERLKV
	Apo_N65733 ORF sequence | 160 aa	one	SP(Sec/SPI)				21	CLVAAAAATECGPLERLKVKS
	Apo_N44255 ORF sequence | 242 aa	two		2	******MGCAPSKEG	N-Myristoylation: MGXXXS/T	3	********MGCAPSKEGATVK	yes
	Apo_N32970	one					4	*******VGECQVALSVFEDL
	Apo_N58141 ORF sequence | 159 aa	one	SP(Sec/SPI)				19	AFVAVATCTECGPLQRLKVKQ
	Apo_N33329 ORF sequence | 130 aa	one
	Apo_N60246 ORF sequence | 172 aa	one	SP(Sec/SPI)
	Apo_N61352 ORF sequence | 161 aa	one
	Apo_N64919	two		2	******MGCAPSKEG	N-Myristoylation: MGXXXS/T	3, 210	********MGCAPSKEGATVK	yes
	Apo_N67641	two		2, 9	******MGCAPSKEG	N-Myristoylation: MGXXXS/T	3	********MGCAPSKEGATFT	yes
	Apo_N74712	one	SP(Sec/SPI)				22	VAMATSALADCGPLQRLKVKQ
	Apo_N81834	one	SP(Sec/SPI)
Arenicola marina	Ama_62990081 emb|CAI56309_1| haemoglobin B2 chain [Arenicola marina]	one	SP(Sec/SPI)				19	ALVGLAVCDDCCTTEDRKEVQ
	Ama_62990079 emb|CAI56308_1| haemoglobin A2 chain [Arenicola marina]	one	SP(Sec/SPI)				18	FALVAMVAAECGPMQRLLVKT
	Ama_84618895 emb|CAJ32740_1| haemoglobin A2b chain precursor [Arenicola marina]	one	SP(Sec/SPI)				18	FALVAMVAADCGPMQRLLVKA
	Ama_84618897 emb|CAJ32741_1| haemoglobin A2c chain precursor [Arenicola marina]	one	SP(Sec/SPI)				18	MACLAYVAADCGPLQRLKVKH
	Ama_84618899 emb|CAJ32742_1| hemoglobin B1 chain precursor [Arenicola marina]	one	SP(Sec/SPI)
Lumbricus terrestris	Lte_56967016	one
	Lte_56967017	one					4	*******KKQCGVLEGLKVKS
	Lte_56967018	one
	Lte_56967019	one					2	*********ECLVTESLKVKL
Lottia gigantea	Lgi_72750 gw1_61_132_1	three
	Lgi_73010 gw1_61_134_1	three
	Lgi_159879 fgenesh2_pg_C_sca_22000090	Sp gb		2	******MGCTISATI	N-Myristoylation: MGXXXS/T	3	********MGCTISATIRNKG	yes
	Lgi_118731 e_gw1_29_229_1	three					142	LLIYFMKEAMCF*********
	Lgi_63395 gw1_124_28_1	three
	Lgi_128314 e_gw1_61_318_1	two
	Lgi_125519 e_gw1_50_153_1	three
	Lgi_233216 estExt_fgenesh2_pg_C_sca_360046	four		2	******MGCDNSKQQ	N-Myristoylation: MGXXXS/T	3	********MGCDNSKQQLQPN	yes
	Lgi_128580 e_gw1_61_320_1	two
	Lgi_231953 estExt_fgenesh2_pg_C_sca_240135	one					3	********MACAITGLTAAEK
	Lgi_232639 estExt_fgenesh2_pg_C_sca_300121	Sp gb
	Lgi_233247 estExt_fgenesh2_pg_C_sca_370005	five		7	*MSADNMGCGSSSGV	N-Myristoylation: MGXXXS/T
	Lgi_203115 estExt_fgenesh2_kg_C_sca_40019	one		2	******MGLVMSSIQ	N-Myristoylation: MGXXXS/T
	Lgi_231954 estExt_fgenesh2_pg_C_sca_240136	one					3	********MTCDVTGLTDAEK
	Lgi_167450 fgenesh2_pg_C_sca_66000094	unclass					22	YRFRCHVGLFCETIRIAVEEM
Octopus bimaculoides	Obi_961126590 |XP_014784435_1| PREDICTED: neuroglobin_like [Octopus bimaculoides]	Sp gb		3	*****MMGCGLSFKS	N-Myristoylation: MGXXXS/T	4	*******MMGCGLSFKSEKPK	yes
	Obi_961080890 |XP_014768482_1| PREDICTED: non_symbiotic hemoglobin_like [Octopus bimaculoides]	three		2	******MGCRNSSIE	N-Myristoylation: MGXXXS/T	3	********MGCRNSSIEKKLS	yes
	Obi_A0A0L8I8V4 A0A0L8I8V4_OCTBM Uncharacterized protein OS=Octopus bimaculoides GN=OCBIM_22028113mg PE=4 SV=1	three
	Obi_961133878 |XP_014786974_1| PREDICTED: non_symbiotic hemoglobin_like [Octopus bimaculoides]	three		2	******MGSDYSKNR	N-Myristoylation: MGXXXS/T
	Obi_961129975 |XP_014785608_1| PREDICTED: neuroglobin_like [Octopus bimaculoides]	two					3, 176	********MLCLQRAEAMADG
	Obi_961129978 |XP_014785609_1| PREDICTED: neuroglobin_like [Octopus bimaculoides]	two		2	******MGCRESKEQ	N-Myristoylation: MGXXXS/T	3	********MGCRESKEQCGPN	yes
	Obi_961125540 |XP_014784070_1| PREDICTED: cytoglobin_1_like [Octopus bimaculoides]	Sp gb		2	******MGNQQTKSE	N-Myristoylation: MGXXXS/T
pinctada fucata	Pfu_297949 72256_t1	four
	Pfu_10603 24769_t1	three
	Pfu_11519 46391_t1	four		3	*****MMGCDVSKSV	N-Myristoylation: MGXXXS/T	4	*******MMGCDVSKSVDVME	yes
	Pfu_19774 04035_t1	two					3, 131	********MVCNVRRRMFEIH
	Pfu_2532 30156_t1	three
	Pfu_12427 25029_t1	two		10	KRKEEIKGIFTKFEH	N-Myristoylation: Non-consensus
	Pfu_464 00313_t1	five
	Pfu_7779 67746_t1	Sp gb
	Pfu_7847 45741_t1	Sp gb					279	KAWRKVFYYICRRMEQGMAGK
	Pfu_2070 44228_t1	Sp gb					81	ADYSLEDFVLCSKRFFKREDN
	Pfu_97 57971_t1	five
	Pfu_15076 68815_t1	Sp gb
	Pfu_56872 12873_t1	Sp gb
	Pfu_3172 37526_t1	one
Lingula anatina	Lan_25933_t1 unnamed protein product	two		2, 9	******MGCSSSSDG	N-Myristoylation: MGXXXS/T	3	********MGCSSSSDGGLDN	yes
	Lan_6164_t1 unnamed protein product	three		2	******MGSHISKGK	N-Myristoylation: MGXXXS/T	233	TMFFLKVPILCMRKT******
	Lan_19222_t1 unnamed protein product	unclass
	Lan_18236_t1 unnamed protein product	unclass
	Lan_6155_t1 unnamed protein product	one		2	******MGAIWSMFF	N-Myristoylation: MGXXXS/T
Schmidtea mediterranea	Sme_15011987	three		5	***MYVMGHVHSSSK	N-Myristoylation: MGXXXS/T
	Sme_15030189	three		5	***MYVMGHVHSSSK	N-Myristoylation: MGXXXS/T
	Sme_15031672	three		2	******MGVAKSFLV	N-Myristoylation: MGXXXS/T
	Sme_15019624	one					149	NIAAPIILEGCSE********
	Sme_15013088	one					170	TLAAPIILEGCRE********
Strigamia maritima	Sma_T1JGQ8 T1JGQ8_STRMM	three		2	******MGVESSKTS	N-Myristoylation: MGXXXS/T	180	GQAEKGNFSECRG********
	Sma_L8460 ORF sequence	two		2	******MGCSFVKHS	N-Myristoylation: Non-consensus	3	********MGCSFVKHSNGAG	yes
	Sma_T1JI21 T1JI21_STRMM	one
Parasteatoda tepidariorum	Pte_1009569340	two		2	******MGVNLSKVL	N-Myristoylation: MGXXXS/T
	Pte_1009569338	two		2	******MGVNLSKVL	N-Myristoylation: MGXXXS/T
	Pte_1009596185	two		2	******MGCTFAKAQ	N-Myristoylation: Non-consensus	3	********MGCTFAKAQKNGS	yes
	Pte_1009596183	two		2	******MGCTFAKAQ	N-Myristoylation: Non-consensus	3	********MGCTFAKAQKNGS	yes
	Pte_1009596181	two		2	******MGCTFAKAQ	N-Myristoylation: Non-consensus	3	********MGCTFAKAQKNGS	yes
	Pte_1009553765	one		2	******MGFIFSKLW	N-Myristoylation: MGXXXS/T
	Pte_1009561538	one		2	******MGFIFSKLW	N-Myristoylation: MGXXXS/T	160, 165	KKKTAKICWLCINYVC*****
Daphnia pulex	Dpu_14524_Nterminal	one
	Dpu_14524_Cterminal	one
	Dpu_1462_Nterminal	one	SP(Sec/SPI)
	Dpu_1462_Cterminal	one
	Dpu_16194_Nterminal	one	SP(Sec/SPI)
	Dpu_16194_Cterminal	one
	Dpu_23322_Nterminal	one	SP(Sec/SPI)
	Dpu_23322_Cterminal	one
	Dpu_1460_Nterminal	one
	Dpu_1460_Cterminal	one
	Dpu_1455_Nterminal	one	SP(Sec/SPI)
	Dpu_1455_Cterminal	one
	Dpu_1454_Nterminal	one	SP(Sec/SPI)
	Dpu_1454_Cterminal	one
	Dpu_1459_Nterminal	one	SP(Sec/SPI)
	Dpu_1459_Cterminal	one
	Dpu_1456_Nterminal	one	SP(Sec/SPI)
	Dpu_1456_Cterminal	one
	Dpu_1461_Nterminal	one	SP(Sec/SPI)
	Dpu_1461_Cterminal	one
	Dpu_1457_Nterminal	one	SP(Sec/SPI)
	Dpu_1457_Cterminal	one
	Dpu_29	three		8	MDFVEEAGANIVRER	N-Myristoylation: Non-consensus
	Dpu_5909	two					11	MIRFVAVAAVCDRLFEEHKEL
	Dpu_8981	one
	Dpu_18472	one
	Dpu_23124	one
	Dpu_25981	one		7	*NTSPGSGCPWGFNK	N-Myristoylation: Non-consensus	89, 128, 388	GFSGVSTGKGCPIGFKRQLVE
	Dpu_13500	one	SP(Sec/SPI)				134	VEHLGKNPKNCPFIAKAKGKY
	Dpu_18245	one	SP(Sec/SPI)				9	**MSMFILVLCAVLSLSAGQS
	Dpu_18401	one	SP(Sec/SPI)
Drosophila melanogaster	Dme_524369_1 globin 1	one
	Dme_649669_3 globin 2	unclass
Caenorhabditis elegans	Cel_500166_3	unclass
	Cel_001129775_1	unclass
	Cel_492074_1	unclass
	Cel_497442_2	unclass					257	LKTLASMSPKCVRRRFSASPN
	Cel_492188_1	unclass		2	******MGSSTSTPA	N-Myristoylation: MGXXXS/T	50	RHMSQKGPSNCGSTITRRMMA
	Cel_001300599_1	unclass					196, 236	ETSRAWRLLICSFIELIRDGF
	Cel_495806_1	unclass					160, 200	ETSRAWRLLICSFIELIRDGF
	Cel_001300484_1	unclass					216, 256	ETSRAWRLLICSFIELIRDGF
	Cel_506867_2	one					104	QKTFAPILQDCVRNGLKIFVR
	Cel_492107_2	unclass
	Cel_001129755_1	unclass
	Cel_001254331_1	unclass		9	SVAHNKKGLFRRSQS	N-Myristoylation: Non-consensus
	Cel_001254332_1	unclass
	Cel_001254334_1	unclass
	Cel_001254333_1	unclass
	Cel_510079_2	unclass		2	******MGQENSKCP	N-Myristoylation: MGXXXS/T	239	TLGAWRNLISCIISFMRRGFD
Priapulus caudatus	Pca_014676299_1 PREDICTED: neuroglobin_like [Priapulus caudatus]	four		2	******MGGTCSSAA	N-Myristoylation: MGXXXS/T
	Pca_014672816_1 PREDICTED: hemoglobin subunit mu_like [Priapulus caudatus]	four		2	******MGASCSSSA	N-Myristoylation: MGXXXS/T	5, 166	******MGASCSSSAVKVTEK	yes
	Pca_014676644_1 PREDICTED: neuroglobin_like [Priapulus caudatus]	four		2, 3, 4	******MGGGCSVVA	N-Myristoylation: MGXXXS/T	5	******MGGGCSVVATSGGRP	yes
	Pca_014677944_1 PREDICTED: uncharacterized protein LOC106817732 [Priapulus caudatus]	three		2	******MGCNQCKPC	N-Myristoylation: Non-consensus	3, 6	********MGCNQCKPCSRGS	yes
	Pca_014670957_1 PREDICTED: globin_3_like [Priapulus caudatus]	two		2	******MGCATSASP	N-Myristoylation: MGXXXS/T	3	********MGCATSASPGNRS	yes
	Pca_014670958_1 PREDICTED: neuroglobin_like [Priapulus caudatus]	two
	Pca_014679465_1 PREDICTED: hemoglobin subunit epsilon_like, partial [Priapulus caudatus]	four		4	****DLDGDDLRRDP	N-Myristoylation: Non-consensus
	Pca_014674382_1 PREDICTED: uncharacterized protein LOC106814565 [Priapulus caudatus]	two
	Pca_014664117_1 PREDICTED: leghemoglobin_2_like [Priapulus caudatus]	one
Saccoglosus kovalewskii	Sko_30018631m	four		2	******MGCSASTST	N-Myristoylation: MGXXXS/T	3	********MGCSASTSTENGG	yes
	Sko_30018621m	four					7	****AQNQTICLGKGKLLLLT
	Sko_30022689m	four		2	******MGCTPSINE	N-Myristoylation: MGXXXS/T	3	********MGCTPSINERDFQ	yes
	Sko_30033150m	three		2	******MGCSNSSHN	N-Myristoylation: MGXXXS/T	3	********MGCSNSSHNCVSP	yes
	Sko_30033142m	three
	Sko_30015006m	four					16	ELRRTWPKLACDLTGNGAQVF
	Sko_30027052m	four
	Sko_30033155m	three		2	******MGNEVAKSS	N-Myristoylation: Non-consensus
	Sko_30035097m	two		2	******MGCTSSAAS	N-Myristoylation: MGXXXS/T	3	********MGCTSSAASDRPS	yes
	Sko_30033204m	three		3	*****MFGTHPQTRE	N-Myristoylation: Non-consensus
	Sko_30007810m	one
	Sko_30007813m	one
	Sko_30007818m	one
	Sko_30007821m	one
	Sko_30018543m	one
Ptychodera flava	Pfl_1g287	four		2	******MGCNVSSAS	N-Myristoylation: MGXXXS/T	3	********MGCNVSSASQARE	yes
	Pfl_1g25972	four		2	******MGCTPSTKD	N-Myristoylation: MGXXXS/T	3	********MGCTPSTKDQDCH	yes
	Pfl_1g22622	four					4	*******MYSCERTDLTRNAF
	Pfl_1g11486	three		2	******MGCKNSTEQ	N-Myristoylation: MGXXXS/T	3, 92	********MGCKNSTEQEDGE	yes
	Pfl_1g11488	three		2, 10	******MGCRTSRAD	N-Myristoylation: MGXXXS/T	3	********MGCRTSRADGEKP	yes
	Pfl_1g11487	three		2	******MGCRNSRTE	N-Myristoylation: MGXXXS/T	3, 92	********MGCRNSRTEGERP	yes
	Pfl_1g11484	three
	Pfl_1g11494	two
	Pfl_1g698	one
	Pfl_1g699	one					13, 151	IGLPEDTIVLCRCRNLSNPMT
Strongylocentrotus purpuratus	Spu_007045	one
Branchiostoma floridae	Bfl_96953 fgenesh2_pg_scaffold_295000036	one		2, 10	******MGSLSAKED	N-Myristoylation: Non-consensus
	Bfl_92354 fgenesh2_pg_scaffold_222000023	one		2	******MGGALGKPL	N-Myristoylation: Non-consensus	213	REIRNDVSLICGKRTAR****
	Bfl_72350 fgenesh2_pg_scaffold_38000007	two		10	KGPSISRGDHMGCSA	N-Myristoylation: Non-consensus
	Bfl_99970 fgenesh2_pg_scaffold_351000006	two		2	******MGCSASMTG	N-Myristoylation: MGXXXS/T	3	********MGCSASMTGMGRA	yes
	Bfl_77082 fgenesh2_pg_scaffold_68000096	two		2, 6	******MGANMGCSN	N-Myristoylation: Non-consensus	7, 64	****MGANMGCSNSKKMSHES	yes
	Bfl_111239 fgenesh2_pg_scaffold_861000006	two		2, 9	******MGCEMSTDG	N-Myristoylation: MGXXXS/T	3	********MGCEMSTDGQALS	yes
	Bfl_66937 fgenesh2_pg_scaffold_12000092	two		2, 9	******MGCEMSTDG	N-Myristoylation: MGXXXS/T	3	********MGCEMSTDGQALS	yes
	Bfl_74222 fgenesh2_pg_scaffold_49000078	two		2	******MGSGASRPT	N-Myristoylation: MGXXXS/T
	Bfl_74626 fgenesh2_pg_scaffold_52000051	five		2, 7	******MGTIADGEG	N-Myristoylation: Non-consensus
	Bfl_84888 fgenesh2_pg_scaffold_136000004	unclass
	Bfl_18056 Branchiostoma_floridae_proteins_unnamed protein product	one		2	******MGSWWGKPV	N-Myristoylation: Non-consensus
	Bfl_16013 Branchiostoma_floridae_proteins_unnamed protein product	unclass
	Bfl_15997 Branchiostoma_floridae_proteins_unnamed protein product	one					5	******MATTCMQTNKVGLPQ
	Bfl_18782 Branchiostoma_floridae_proteins_unnamed protein product	one					5	******MATTCMQTNKVGLPQ
	Bfl_98913 fgenesh2_pg_scaffold_331000046	five		2, 7	******MGTIADGEG	N-Myristoylation: Non-consensus
	Bfl_18055 Branchiostoma_floridae_proteins_unnamed protein product	one		2, 10	******MGSLSAKED	N-Myristoylation: Non-consensus
	Bfl_18783 Branchiostoma_floridae_proteins_unnamed protein product	one		2	******MGGALGKPL	N-Myristoylation: Non-consensus
	Bfl_23417 Branchiostoma_floridae_proteins_unnamed protein product	one		2, 10	******MGSLSAKED	N-Myristoylation: Non-consensus
	Bfl_14796 Branchiostoma_floridae_proteins_unnamed protein product	one					141	WARFMDVHRTCYX********
	Bfl_26332 Branchiostoma_floridae_proteins_unnamed protein product	one					142	NLFMTVHGDGCX*********
	Bfl_31701 Branchiostoma_floridae_proteins_unnamed protein product	one					69	TDMRAHGKKVCTVLDKFIKGD
Ciona intestinalis	Cin_210686 fgenesh3_pg_C_chr_01q001220	one
	Cin_248158 estExt_genewise1_C_780125	one
	Cin_288135 estExt_fgenesh3_pg_C_chr_03q0645	one
	Cin_295168 estExt_fgenesh3_pg_C_780038	one
	Cin_281017 gw1_02q_1920_1	one	SP(Sec/SPI)				5	******MKIICGLILFSTFAI
	Cin_281665 gw1_1740 1	one					3	********QVCYNEVRRRGNT
Homo sapiens	Hsa_Ngb 10864065 |NP_067080_1| neuroglobin [Homo sapiens]	five
	Hsa_Mgb 44955885 |NP_976311_1| myoglobin [Homo sapiens]	one		2	******MGLSDGEWQ	N-Myristoylation: Non-consensus
	Hsa_Cgb 19549331 |NP_599030_1| cytoglobin [Homo sapiens]	one
	Hsa_Hgb_Alpha 4504345 |NP_000508_1| hemoglobin subunit alpha [Homo sapiens]	one
	Hsa_Hgb_Theta 4885395 |NP_005322_1| hemoglobin subunit theta [Homo sapiens]	one
	Hsa_Hgb_Zeta 4885397 |NP_005323_1| hemoglobin subunit zeta [Homo sapiens]	one
	Hsa_Hgb_Mu 51510893 |NP_001003938_1| hemoglobin subunit mu [Homo sapiens]	one
	Hsa_Hgb_Beta 4504349 |NP_000509_1| hemoglobin subunit beta [Homo sapiens]	one
	Hsa_Hgb_Delta 4504351 |NP_000510_1| hemoglobin subunit delta [Homo sapiens]	one					113	NFRLLGNVLVCVLARNFGKEF
	Hsa_Hgb_Gamma2 6715607 |NP_000175_1| hemoglobin subunit gamma_2 [Homo sapiens]	one
	Hsa_Hgb_Gamma1 28302131 |NP_000550_2| hemoglobin subunit gamma_1 [Homo sapiens]	one
	Hsa_Hgb_Epsilon 4885393 |NP_005321_1| hemoglobin subunit epsilon [Homo sapiens]	one
Nematostella vectensis	Nve_A7SFV0 A7SFV0_NEMVE Predicted protein OS=Nematostella vectensis GN=v1g211636 PE=3 SV=1	unclass		2	******MGCSSSLSQ	N-Myristoylation: MGXXXS/T	3	********MGCSSSLSQANLP	yes
	Nve_A7RHV8 A7RHV8_NEMVE Predicted protein OS=Nematostella vectensis GN=v1g197347 PE=3 SV=1	unclass		2	******MGCGSSTFK	N-Myristoylation: MGXXXS/T	3	********MGCGSSTFKPPRE	yes
	Nve_A7RZB2 A7RZB2_NEMVE Predicted protein OS=Nematostella vectensis GN=v1g204383 PE=3 SV=1	unclass		2	******MGCVVSKNP	N-Myristoylation: MGXXXS/T	3, 177	********MGCVVSKNPSTVA	yes
	Nve_A7RGQ4 A7RGQ4_NEMVE Predicted protein OS=Nematostella vectensis GN=v1g196903 PE=3 SV=1	unclass		2	******MGCGASSTV	N-Myristoylation: MGXXXS/T	3	********MGCGASSTVRPFF	yes
	Nve_A7S5B8 A7S5B8_NEMVE Predicted protein OS=Nematostella vectensis GN=v1g207046 PE=3 SV=1	unclass		2	******MGCASSLAT	N-Myristoylation: MGXXXS/T	3	********MGCASSLATQTKL	yes
	Nve_A7RJ19 A7RJ19_NEMVE Predicted protein OS=Nematostella vectensis GN=v1g197838 PE=3 SV=1	five		2	******MGCGASKTL	N-Myristoylation: MGXXXS/T	3	********MGCGASKTLTTPH	yes
	Nve_A7RY39 A7RY39_NEMVE Predicted protein OS=Nematostella vectensis GN=v1g203852 PE=3 SV=1	unclass		2	******MGCSASASL	N-Myristoylation: MGXXXS/T	3	********MGCSASASLKAAK	yes
	Nve_A7RWR6 A7RWR6_NEMVE Predicted protein OS=Nematostella vectensis GN=v1g203304 PE=3 SV=1	unclass		2	******MGCGSSVVT	N-Myristoylation: MGXXXS/T	3	********MGCGSSVVTQGNM	yes
	Nve_A7RWR5 A7RWR5_NEMVE Predicted protein OS=Nematostella vectensis GN=v1g203303 PE=3 SV=1	unclass		2	******MGCGSSVVT	N-Myristoylation: MGXXXS/T	3, 188	********MGCGSSVVTQGNM	yes
Sycon ciliatum	Sci_5513 scgid8208|	unclass		2	******MGTQPSKLQ	N-Myristoylation: MGXXXS/T
	Sci_61721 scgid1626|	five		2	******MGQNQSSRA	N-Myristoylation: MGXXXS/T	337	RYELTWTYGVC**********
	Sci_44518 scgid1626| Neuroglobin	five		2	******MGQNQSSRA	N-Myristoylation: MGXXXS/T
Trichoplax adhaerens	Tad_2113619_1 hypothetical protein TRIADDRAFT_57230 [Trichoplax adhaerens]	five
	Tad_2115923_1 hypothetical protein TRIADDRAFT_59832 [Trichoplax adhaerens]	unclass
	Tad_2118316_1 hypothetical protein TRIADDRAFT_62364 [Trichoplax adhaerens]	unclass					164	DAWKIATKVLCELFREGLETK
	Tad_2110660_1 predicted protein [Trichoplax adhaerens]	unclass
	Tad_2110659_1 hypothetical protein TRIADDRAFT_54901 [Trichoplax adhaerens]	unclass
Symsaggitifera roscoffensis	SrNgb1	five
	SrLGB2	three					9	QLNNIQKCLPFLFPK
Hydra vulgaris	Hvu|Sc4wPfr_36_g16974_t1	three					10	RAAQYFDCDVPIRFQ
	Hvu|Sc4wPfr_921_g15173_t1	three		2	******MGCAVSCRS	N-Myristoylation: MGXXXS/T	3, 7	*****MGCAVSCRSN	yes
	Hvu|Sc4wPfr_921_g15171_t1	three		2	******MGNYYCADK	N-Myristoylation: Non-consensus
	Hvu|Sc4wPfr_555_g27159_t1	three		2	******MGSTLSIKS	N-Myristoylation: MGXXXS/T	15, 105	KSDSDDICKNTCATI
	Hvu|Sc4wPfr_490_g8622_t1	three		2	******MGNCECVSS	N-Myristoylation: Non-consensus	4, 6	****MGNCECVSSKI	yes
	Hvu|Sc4wPfr_36_g16973_t1	three		2, 4	******MGNGCLQQN	N-Myristoylation: Non-consensus	5	***MGNGCLQQNKIY	yes
Clytia hemispherica	Che_TCONS_00047914-protein unnamed protein product	one					7	*QQQQQYCSIINQYS
	Che_TCONS_00064166-protein unnamed protein product	three		2	******MGAICSHKT	N-Myristoylation: MGXXXS/T	5	***MGAICSHKTLVS	yes
	Che_TCONS_00020687-protein unnamed protein product	three
Aurelia aurita	Aau_Seg1715_4 transcript_id=Seg1715_4|GoldUCD|mRNA_D3Y31 product=Neuroglobin protein_id=Seg1715_4|GoldUCD|D3Y31	unclass		2	******MGCTASLEV	N-Myristoylation: MGXXXS/T	3	*****MGCTASLEVP	yes
	Aau_Seg2518_2 transcript_id=Seg2518_2|GoldUCD|mRNA_D3Y31 product=Neuroglobin protein_id=Seg2518_2|GoldUCD|D3Y31	five		9	DSSKTDDGMGCCSSN	N-Myristoylation: Non-consensus	12, 13	KTDDGMGCCSSNVIQ	yes
	Aau_Seg2281_6 transcript_id=Seg2281_6|GoldUCD|mRNA_D3Y31 product=Neuroglobin protein_id=Seg2281_6|GoldUCD|D3Y31	five					16	QMQKVRECWKTLLER
	Aau_Seg1715_3 transcript_id=Seg1715_3|GoldUCD|mRNA_D3Y31 product=Neuroglobin protein_id=Seg1715_3|GoldUCD|D3Y31	unclass		2	******MGCGASSGQ	N-Myristoylation: MGXXXS/T	3	*****MGCGASSGQP	yes
	Aau_Seg152_8 transcript_id=Seg152_8|GoldUCD|mRNA_D3Y31 product="Globin-2 A chain" protein_id=Seg152_8|GoldUCD|D3Y31	unclass		2	******MGILASRTI	N-Myristoylation: MGXXXS/T
Mnemiopsis leidyi	Mle_ML34632a unnamed protein product	three
Amphimedon queenslandica	Aqu_PAC_15716160 pep_known scaffold_Aqu1_Contig13313_80198_83061_-1 gene_Aqu1.217632 transcript_PAC_15716160	five
Monosiga brevicollis	Mbr_6463_Monosiga_pep unnamed protein product	five
Salpingoeca rosetta	Sro_EGD75597 pep supercontig:Proterospongia_sp_ATCC50818:supercont1.18:1209016:1210577:1 gene:PTSG_06664 transcript:EGD75597 gene_biotype:protein_coding transcript_biotype:protein_coding description:hypothetical protein	five
	Sro_EGD80027 pep supercontig:Proterospongia_sp_ATCC50818:supercont1.36:134957:136462:1 gene:PTSG_10302 transcript:EGD80027 gene_biotype:protein_coding transcript_biotype:protein_coding description:hypothetical protein	five
			gi|918288843|gb|KOF68082_1| hypothetical protein OCBIM_22008093mg [Octopus bimaculoides]
			gi|918295466|gb|KOF72022_1| hypothetical protein OCBIM_22000178mg [Octopus bimaculoides]
			gi|530407994 |Tad_5255345_1| PREDICTED: hemoglobin subunit zeta isoform X2 [Homo sapiens]
