## Additional file 12 for "Globins in the marine Annelid *Platynereis dumerilii* shed new light on hemoglobin evolution in Bilaterians"

### Sheet: Sheet1
	Egb-A1a	Egb-A1b	Egb-A1c	Egb-A1d	Egb-A2	Egb-B1	Egb-B2
48hpf	0.00878194	8.9413e-05	0.00382454	0.0029005	0.00232558	0.00169163	0.0025632
6 weeks	0.0882964	0.0305089	0.00888694	0.0402546	0.198303	0.157219	0.275004
50 seg - 1	0.569134	0.0225059	0.0254192	2.97257	1.38193	4.20622	4.91812
50 seg - 2	0.285008	0.000935601	0.00595168	0.341316	1.43766	0.673255	0.513121
50 seg - 3	0.199043	0.00668394	0.00957426	0.63786	3.49098	0.940041	1.08288
Metam I - 1	0.459511	0.0148092	2.12772	0.346868	1.37848	0.969114	2.90845
Metam I - 2	0.0469546	0.015204	0.0195712	0.00401945	1.00299	0.879061	2.02297
Metam I - 3	1.94044	0.00600157	1.76456	0.350134	0.818808	0.743196	3.16112
Metam II - 1	0.000146713	0.00217347	0.0039073	0.130116	0.385852	0.317537	0.766025
Metam II - 2	6.36579e-05	0.000609104	0.000890585	0.108136	0.00367125	0.215317	0.320347
Metam II - 3	0.658913	0.0188576	0.468162	1.20022	0.301572	0.459094	0.825239
Mature 1	0.00234401	0.000262959	1.3911e-05	0.00420591	0.00206327	0.00112749	0.00192096
Mature 2	0.0463863	0.000196195	0.00691961	0.00410426	0.000299317	0.011039	0.0375307
Mature 3	0.237014	0.035886	0.0229589	0.00846057	0.0972105	0.0252391	0.0820407
