## Additional file 13 for "Globins in the marine Annelid *Platynereis dumerilii* shed new light on hemoglobin evolution in Bilaterians"

### Sheet: Feuil1
Super - phylum	phylum	species	genome	transcriptome	globins	linkers	remarks
Lophotrochozoa
	Annelida
		Platynereis dumerilii	http://4dx.embl.de/platy/	http://4dx.embl.de/platy/ http://jekely-lab.tuebingen.mpg.de/blast/	34	3	beware Alvinella contaminations
		Capitella Sp1	http://genome.jgi.doe.gov/Capca1/Capca1.home.html	http://genome.jgi.doe.gov/Capca1/Capca1.home.html	19	none
		Helobdella robusta	http://genome.jgi.doe.gov/pages/blast-query.jsf?db=Helro1		4	none
		Alvinella pompejana		http://jekely-lab.tuebingen.mpg.de/blast/	(12)	3	beware Platynereis contaminations
		Arenicola marina	no genome (ref)		(5)	1
		Lumbricus terrestris	no genome (ref)		(4)	4
	Mollusca
		Lottia gigantea	http://genome.jgi.doe.gov/pages/blast-query.jsf?db=Lotgi1	http://genome.jgi.doe.gov/pages/blast-query.jsf?db=Lotgi1	15	none
		Octopus bimaculoides	https://groups.oist.jp/molgenu/octopus-genome		7	none
		Pinctada fucata	http://marinegenomics.oist.jp/pearl/blast/search?project_id=20	http://marinegenomics.oist.jp/pearl/blast/search?project_id=20	14	none
	Brachiopoda
		Lingula anatina	http://marinegenomics.oist.jp/lingula/blast/search?project_id=47	http://marinegenomics.oist.jp/lingula/blast/search?project_id=47	5	none
	Rotifera
		Adineta vaga	http://www.genoscope.cns.fr/adineta/data/		none	none
	Platyhelminthes
		Schmidtea mediterranea	http://smedgd.stowers.org/downloads/	http://smedgd.stowers.org/downloads/	5	none
Ecdysozoa
	Arthropoda
		Strigamia maritima	http://metazoa.ensembl.org/Strigamia_maritima/Tools/Blast	ftp://ftp.hgsc.bcm.tmc.edu/Smaritima/RNAseq_illumina_assembly/_velvet_oasis_assemblies/	3	none
		Parasteatoda tepidariorum	ftp://ftp.hgsc.bcm.edu/I5K-pilot/Common_house_spider/maker_annotation/version_0.5.3/	http://asgard.rc.fas.harvard.edu/blast.html	7	none
		Daphnia pulex	http://genome.jgi.doe.gov/pages/blast.jsf?db=Dappu1	http://genome.jgi.doe.gov/pages/blast.jsf?db=Dappu1	20	none
		Drosophila melanogaster	Genbank		3	none
	Nematoda
		Caenorhabditis elegans	Genbank		16	none
	Priapulida
		Priapulus caudatus	Genbank		9	none
Deuterostomia
	Hemichordata
		Saccoglossus kowalevskii	https://groups.oist.jp/molgenu/hemichordate-genomes#map	https://groups.oist.jp/molgenu/hemichordate-genomes#map	15	none
		Ptychodera flava	https://groups.oist.jp/molgenu/hemichordate-genomes#map		10	none
	Echinodermata
		Strongylocentrotus purpuratus	http://www.echinobase.org/Echinobase/Blast/SpBlast/blast.php	http://www.echinobase.org/Echinobase/Blast/SpBlast/blast.php	3	none
	Cephalochordata
		Branchiostoma floridae	http://genome.jgi.doe.gov/pages/blast-query.jsf?db=Brafl1		21	none
	Urochordata
		Ciona intestinalis	http://genome.jgi.doe.gov/pages/blast-query.jsf?db=Cioin2		6	none
	Vertebrata
		homo sapiens	Genbank		12	none
	acoelomorpha
		Symsaggitifera roscoffensis	Genbank		(2)
Non-bilaterian metazoans
	Cnidaria
		Nematostella vectensis	http://genome.jgi.doe.gov/pages/blast-query.jsf?db=Nemve1	http://genome.jgi.doe.gov/pages/blast-query.jsf?db=Nemve1	9	none
		Hydra vulgaris	https://research.nhgri.nih.gov/hydra/		6	none
		Clytia hemispherica	http://marimba.obs-vlfr.fr/organism/Clytia/hemisphaerica		3	none
		Aurelia aurita	https://davidadlergold.faculty.ucdavis.edu/jellyfish/		5	none
	Ctenophora
		Pleurobrachia bachei	http://neurobase.rc.ufl.edu/pleurobrachia	http://neurobase.rc.ufl.edu/pleurobrachia/blast?view=blast	none	none
		Mnemiopsis leidyi	https://research.nhgri.nih.gov/mnemiopsis/sequenceserver/		1	none
	Placozoa
		Trichoplax adhaerens	https://genome.jgi.doe.gov/portal/Triad1/Triad1.download.ftp.html		5	none
	Porifera
		Sycon ciliatum	http://www.compagen.org/blast.html		3	none
		Amphimedon queenslandica	https://metazoa.ensembl.org/Amphimedon_queenslandica/Info/Index		1	none
Non-metazoan eukaryots
	Choanoflagellata
		Monosiga brevicollis	https://genome.jgi.doe.gov/portal/Monbr1/Monbr1.download.ftp.html		1	none
		Salpingoeca rosetta	ftp://ftp.ensemblgenomes.org/pub/protists/release-42/fasta/protists_choanoflagellida1_collection/salpingoeca_rosetta/pep/		2	none
	in blue : additional species not included in figure 3
